# Autoprot: Processing, Analysis and Visualization of Proteomics Data in Python

**DOI:** 10.1101/2024.01.18.571429

**Authors:** Julian Bender, Wignand W. D. Mühlhäuser, Johannes P. Zimmerman, Friedel Drepper, Bettina Warscheid

## Abstract

The increasing numbers of complex quantitative mass spectrometry-based proteomics data sets demand a standardised and reliable analysis pipeline. For this purpose, Python-based analysis, particularly through Jupyter notebooks, serves as a simple yet powerful tool. Nevertheless, the availability of Python software for standardised and accessible MS data analysis is limited, and this software is often constrained to using analysis functions written in Python. This excludes existing and well-tested software, for example written in R. Despite this, Python offers several interactive data visualisation modules that greatly enhance exploratory research and facilitate result communication with collaboration partners. Consequently, there is a need for an integrated and Jupyter-compatible Python analysis pipeline that incorporates R algorithms and interactive visualization for proteomics data analysis.

**Summary:** We developed autoprot, a Python module for simplified analysis of quantitative mass spectrometry-based proteomics experiments processed with the MaxQuant software. It provides access to established functions written in both Python and R for statistical testing and data transformation. Moreover, it generates JavaScript-based interactive plots that can be integrated into interactive web applications. Thereby, autoprot offers standardised, fast and reliable proteomics data analysis while maintaining the high customisability required to tailor the analysis pipeline to specific experiments.

**Availability and Implementation:** Autoprot is implemented in Python ≥ 3.9 and can be downloaded from https://github.com/ag-warscheid/autoprot. Online documentation is available at https://ag-warscheid.github.io/autoprot/.
