## Supplementary material for "Autoprot: Processing, Analysis and Visualization of Proteomics Data in Python": Table S1

### Sheet: Sheet1
Module	submodule	Functions		Module	submodule	Functions		Module	submodule	Functions
Preprocessing	data_handling	read_csv		Analysis	stat_test	ttest		Visualization	basic	boxplot
		to_csv				adjust_p				corr_map
		download_from_ftp				limma				correlogram
		fetch_from_pride				rank_prod				ilog_int_plot
	transformation	log				cohen_d				ima_plot
		calculate_iBAQ			stats	loess				intensity_rank
		exp_semi_col				make_psm				iratio_plot
		merge_semi_col				edm				ivolcano
		make_sim_score			functional	go_analysis				log_int_plot
		expand_site_table				KSEA (Class)	add_substrate			ma_plot
	filtering	cleaning					annotate			mean_sd_plot
		filter_vv					annotate_df			plot_traces
		filter_loc_prob					clear_manual_substrates			prob_plot
		filter_seq_cov					get_kinase_overview			pval_hist
		remove_non_quant					ksea			ratio_plot
	annotation	go_annot					plot_enrichment			venn_diagram
		annotate_phosphosite					plot_volcano			volcano
		motif_annot					return_enrichment			UpSetGrouped (class)	styling_helper
		to_canonical_ps					return_kinase_substrate				replot_totals
		get_subcellular_loc			PCA (class)	AutoPCA	bar_load		QC	sty_count_plot
	normalization	quantile_norm					bi_plot			isty_count_plot
		vsn					corr_comp			charge_plot
		cyclic_loess					loading_plot			icharge_plot
		norm_to_prot					pair_plot			count_mod_aa
	imputation	imp_min_prob					return_load			icount_mod_aa
		imp_seq					return_score		annotation	sequence_logo
		dima					score_plot			isequence_logo
							scree			vis_psites
					clustering	Cluster (Parent Class)	clustering_evaluation			ivis_psites
							return_cluster
							vis_cluster
							write_cluster_files
						HCA (Class)	auto_run
							find_nclusters
							make_cluster
							make_linkage
						Kmeans (Class)	auto_run
							find_nclusters
							make_cluster
					qc	dimethyl_labeling_efficiency
						enrichment_specifity
						miss_analysis
						missed_cleavages
						SILAC_labeling_efficiency
						tmt6plex_labeling_efficiency
